# Transcriptomic analyses of MYCN-regulated genes in anaplastic Wilms’ tumour cell lines reveals oncogenic pathways and potential therapeutic vulnerabilities

**DOI:** 10.1101/2021.01.11.426177

**Authors:** Marianna Szemes, Zsombor Melegh, Jacob Bellamy, Ji Hyun Park, Biyao Chen, Alexander Greenhough, Daniel Catchpoole, Karim Malik

**Affiliations:** Cancer Epigenetics Laboratory, School of Cellular and Molecular Medicine, University of Bristol, Bristol, UK.; Department of Cellular Pathology, Southmead Hospital, Bristol, UK.; Applied Sciences, University of the West of England. Bristol, UK.; The Kids Research Institute, The Children’s Hospital at Westmead, Westmead, New South Wales 2145, Australia.

**Keywords:** Wilms’, tumour, MYCN, REST, PRMT, TOMM20, RNA-seq

## Abstract

The *MYCN* proto-oncogene is deregulated in many cancers, most notably in neuroblastoma where *MYCN* gene amplification identifies a clinical subset with very poor prognosis. Gene expression and DNA analyses have also demonstrated over-expression of *MYCN* mRNA, as well as focal amplifications, copy number gains and presumptive change of function mutations of *MYCN* in Wilms’ tumours with poorer outcome, including tumours with diffuse anaplasia. Surpisingly, however, the expression and functions of the MYCN protein in Wilms’ tumours still remain obscure.

In this study, we assessed MYCN protein expression in primary Wilms’ tumours using immunohistochemistry of tissue microarrays. We found MYCN protein to be expressed in tumour blastemal cells, and absent in stromal and epithelial components. For functional studies, we used two anaplastic Wilms’ tumour cell-lines, WiT49 and 17.94, to study the biological and transcriptomic effects of MYCN depletion. We found that MYCN knockdown consistently led to growth suppression but not cell death. RNA sequencing identified 561 MYCN-regulated genes shared by WiT49 and 17.94 cell-lines. As expected, numerous cellular processes were downstream of MYCN. MYCN positively regulated the miRNA regulator and known Wilms’ tumour oncogene *LIN28B*, the genes encoding methylosome proteins PRMT1, PRMT5 and WDR77, and the mitochondrial translocase genes *TOMM20* and *TIMM50*. MYCN repressed genes included the developmental signalling receptor *ROBO1* and the stromal marker *COL1A1*.

Importantly, we found that MYCN also repressed the presumptive Wilms’ tumour suppressor gene *REST*, with MYCN knockdown resulting in increased REST protein and concomitant repression of REST target genes. Together, our study identifies regulatory axes that interact with MYCN, providing novel pathways for potential targeted therapeutics for poor prognosis Wilms’ tumour.
