## Supplementary table 1 for "Transcriptomic analyses of MYCN-regulated genes in anaplastic Wilms’ tumour cell lines reveals oncogenic pathways and potential therapeutic vulnerabilities"

### Sheet: siRNA
Targeted gene	Name	Sequence (5´- 3´)
na	siControl	UGGUUUACAUGUUUUCUGA[dT][dT]
MYCN	siMYCN-1	GGCCGCCAAGGUGGUCA[dT][dT]
MYCN	siMYCN-2	GAACCCAGACCUCGAGUUU[dT][dT]

### Sheet: primers
Targeted gene	Name	Sequence (5´- 3´)
ROBO1	F-ROBO1	ACAAGGCAGCAAAACGAGAC
	R-ROBO2	TGAGGAACTGGGATCTCTGG
CDKN1A	F-CDKN1A	TGGAGACTCTCAGGGTCGAAA
	R-CDKN1A	CGGCGTTTGGAGTGGTAGAA
LIN28B	F-LIN28B	GCCCCTTGGATATTCCAGTC
	R-LIN28B	TGACTCAAGGCCTTTGGAAC
NME1	F-NME1	CGGCCTGGTGAAATACATGC
	R-NME1	TCAGGGTGAAACCACAAGCC
MTAP	F-MTAP	CACAGCTTGTGGCTCCTTG
	R-MTAP	TGGCACAAGAATGACTTCCA
XPO5	F-XPO5	GCTCTGGATATGCTTGACGC
	R-XPO5	AACGCTGCATTCTTTCCAAG
DKC1	F-DKC1	TGCTGAAGTGGTAAAAGCCC
	R-DKC1	ATCAACTGAGGAGCTGCTGG
TOMM20	F-TOMM20	ACCGCAAAAGACGAAGTGAC
	R-TOMM20	AAAGCCCAGCTCTCTCCTTG
TIMM50	F-TIMM50	CACTATGCCCTGGAGGATGA
	R-TIMM50	GCCAAGGAAGAGGTTCTGCT
PDK1	F-PDK1	TCACGCTGGGTAATGAGGAT
	R-PDK1	ACACGAGGTCTTGGTGCAGT
WDR77	F-WDR77	GTGATGAGAATGGGACACGTCTC
	R-WDR77	CACAGCAAGTGTAGCAGTCTTC
PRMT1	F-PRMT1	GAGGCCGCGAACTGCATCAT
	R-PRMT1	TGGCTTTGACGATCTTCACC
REST	F-REST	TGGAAAATGCAACTATTTTTCAGA
	R-REST	CAAAGTTCACATTTATATGGGCG
STMN3	F-STMN3	CATGGCCAGCACCATTTC
	R-STMN3	TGGTAGACGGTATTGGGGTG
GDAP1	F-GDAP1	TTGGAGAAAGTCTTGGATCAGG
	R-GDAP1	CTGCCAGGGTGAAGGATTC
ENAH	F-ENAH	TGCTGGCCAGGAGGAGAAGAAT
	R-ENAH	ACTGGGCTGTGATAAGGGTGTGG
