## Supplementary table 2 for "Transcriptomic analyses of MYCN-regulated genes in anaplastic Wilms’ tumour cell lines reveals oncogenic pathways and potential therapeutic vulnerabilities"

### Sheet: antibodies
Antibody	Catalog number	Lot number
MYCN	CST84406	na
b-actin-HRP	A3854	na
LIN28B	CST11965	1
TOMM20	11802-1-AP	na
PRMT1	CST2449	1
PRMT5	SC-376937	E2015
WDR77/MEP50	ab154190	YJ090522CS
ADMA	CST13522	1
SDMA	CST13222	4
REST	22242-1-AP	na
