## Supplementary table 3 for "Transcriptomic analyses of MYCN-regulated genes in anaplastic Wilms’ tumour cell lines reveals oncogenic pathways and potential therapeutic vulnerabilities"

### Sheet: MYCN regulated genes in WT
	Wit49		17.94
Genes	log2(shrunkFC)	FDR	log2(shrunkFC)	FDR
RRBP1	2.22811	0	1.04456	3.28947e-21
ROBO1	1.77627	6.45507e-27	1.38395	0
HEG1	1.74541	5.42395e-28	1.20729	2.98881e-36
SIRT2	2.00802	2.71584e-35	0.713626	1.68679e-05
CCNG1	1.53093	4.32189e-31	1.18769	3.05479e-32
FAM3C	1.70991	1.83211e-35	0.960066	1.91677e-19
ERP44	1.4933	4.25806e-26	0.943715	5.4841e-19
PCDH8	1.78024	5.36121e-26	0.547806	5.96979e-07
CALU	1.49854	1.27996e-32	0.829064	3.81904e-23
FKBP14	1.50067	5.26954e-31	0.735004	1.24041e-09
TICAM2	1.42923	1.22068e-12	0.796053	3.77897e-07
ABR	1.36068	1.10432e-18	0.860024	8.80338e-15
CDKN1A	1.70511	1.52094e-18	0.491001	0.00404947
THBS1	1.53043	2.92697e-30	0.636629	4.37907e-09
TTC37	1.10117	3.55548e-17	0.996214	8.59779e-25
CAPN2	1.31021	5.66445e-27	0.775918	2.46151e-14
POLDIP2	1.30093	6.33459e-17	0.761418	4.70227e-11
PDGFC	1.26456	5.88123e-21	0.793816	7.35062e-10
CEP55	1.13103	3.80055e-15	0.925694	1.9571e-16
SV2A	1.2113	3.92916e-15	0.828155	5.58845e-13
LINC00467	1.06823	2.16236e-08	0.937912	2.72466e-10
CHSY1	1.2383	7.83487e-15	0.763437	2.89858e-09
GALNT10	1.32544	1.00799e-16	0.66553	6.08187e-07
MOSPD2	1.16395	2.04453e-11	0.803772	1.78538e-08
PNRC2	1.1932	8.44716e-21	0.730686	6.57513e-15
DCTN4	1.08231	1.41185e-14	0.838383	9.15923e-18
TMEM250	1.27818	1.79289e-16	0.622399	1.66586e-05
FN1	1.43843	7.5055e-24	0.444241	0.000241147
ALG14	1.3405	1.0067e-10	0.512567	0.00565255
USP12	1.19607	1.31236e-16	0.624607	9.6092e-07
MTPN	1.10467	1.53609e-16	0.708718	1.21227e-12
PDHX	1.0823	7.15288e-15	0.700497	9.74232e-07
ERO1B	0.82833	0.000570112	0.954199	1.5175e-11
PRR11	1.02137	9.58479e-11	0.747143	5.15578e-11
SEL1L	0.954252	4.07626e-10	0.809996	5.39206e-22
RAB23	1.0978	3.29328e-13	0.662243	1.43427e-08
ITPRIPL2	1.16558	9.14721e-15	0.591636	5.50593e-05
CASK	1.17905	2.76671e-15	0.576667	2.26425e-06
NHLRC3	1.08866	1.45097e-13	0.666694	2.89558e-08
MXRA5	1.12972	1.03309e-07	0.594801	4.34322e-05
RETREG2	1.10115	4.63616e-14	0.578463	1.69583e-06
DNAJB9	0.925052	4.33274e-08	0.733705	8.37457e-10
LYRM1	1.10602	2.00222e-08	0.552288	0.00202742
PURB	1.1025	1.96109e-16	0.552741	5.10628e-06
PRR5L	1.01585	6.39137e-06	0.63699	2.20762e-08
CELSR1	0.581309	0.0316369	1.06232	5.87432e-37
SEMA5A	1.23207	1.79056e-21	0.408598	9.59744e-06
RAD21	0.906102	6.00261e-09	0.727083	5.29072e-19
KITLG	1.07005	2.48601e-14	0.54422	9.27527e-06
FBN1	1.02198	9.0422e-10	0.576735	6.12525e-05
HIPK3	0.796424	1.96384e-09	0.793967	1.56301e-15
TEX2	1.15193	5.7428e-19	0.43838	0.00806491
CD164	0.957569	3.91287e-15	0.63154	3.55903e-13
LDLR	1.20603	6.23488e-18	0.38007	0.00572126
PIP5K1C	1.08018	7.45853e-08	0.494585	0.000173983
ERAP1	0.743852	2.80348e-06	0.824589	2.85708e-20
PM20D2	1.17841	3.93255e-12	0.387866	0.00423271
UNKL	1.07036	2.07369e-08	0.485524	0.00570574
GOLIM4	0.977786	3.24678e-08	0.556965	4.36745e-10
ZNF117	1.02297	3.88788e-07	0.503135	5.39461e-05
LAMP3	0.768613	0.00660296	0.754066	6.08187e-07
PCYT1B	1.00141	1.70768e-06	0.507825	0.00165076
SLC2A4RG	0.899551	4.21932e-07	0.609665	1.28797e-05
LUZP6	0.928149	8.22188e-06	0.573188	0.00104379
VANGL1	0.764723	2.43584e-05	0.731304	8.76929e-07
DBI	0.870979	8.5749e-09	0.597935	4.62854e-06
GNPTG	0.692577	0.00109149	0.752293	1.1831e-07
PPP2R5A	0.954886	4.4401e-09	0.48494	0.000563516
ITGA9	0.718489	0.0113279	0.71595	4.63168e-08
ATF2	0.667205	8.21029e-06	0.766819	3.78767e-13
CNOT3	0.907528	5.90302e-05	0.522194	2.40283e-05
ZBTB4	1.02464	4.41218e-10	0.402873	0.000491007
KPNA5	0.912416	9.3477e-10	0.506324	0.000896999
ALCAM	0.835551	9.90516e-09	0.577009	0.000182331
BAZ2A	0.956039	1.69393e-11	0.438656	1.04955e-05
COL1A1	0.596167	0.000509127	0.787407	9.18537e-10
KIAA0319L	0.823269	3.85463e-08	0.55136	3.22432e-08
REST	0.874424	5.11087e-08	0.496688	2.32825e-06
DCP1A	0.791005	1.20689e-05	0.573844	2.76164e-06
LYPLA1	0.846746	1.25421e-08	0.515214	8.59827e-06
CDKL5	0.870546	1.01919e-07	0.490714	0.00119973
YPEL4	0.759073	0.000326071	0.599638	7.71602e-05
NUCB2	0.855235	3.46208e-09	0.503242	1.62972e-06
MAGEL2	0.895995	0.000461015	0.458082	0.0139553
ZDHHC5	0.633305	2.96495e-05	0.706118	4.0549e-12
FOXN3	0.898091	1.59149e-06	0.438144	0.00023877
VLDLR	0.717394	0.00190843	0.615804	6.40694e-06
FICD	0.666985	0.00453633	0.662273	3.11565e-06
NAGA	0.683235	0.000667467	0.64044	3.19736e-07
ADCY6	0.872049	1.04287e-06	0.450153	0.00231414
SLC1A3	0.890784	2.45453e-07	0.4255	4.41113e-06
C5	0.856136	4.05891e-05	0.459177	0.0040229
MATN2	0.611787	1.10341e-05	0.701315	1.06076e-05
CREBRF	0.884165	1.06169e-07	0.428877	0.0125563
NRP2	0.782273	4.52693e-07	0.524603	0.00416426
MARCH8	0.79917	7.68497e-05	0.507227	0.000831355
HIPK2	0.860356	1.05194e-06	0.434891	4.28454e-05
CABLES2	0.796301	0.000311899	0.494485	0.000563489
SLC26A11	0.666619	0.000356971	0.621575	0.000133122
ORMDL1	0.669117	4.61499e-06	0.617656	7.00987e-08
ARMCX2	0.66835	0.000311361	0.615613	7.78352e-08
CAB39	0.708603	2.47354e-06	0.571371	8.10362e-07
FNDC3B	0.810618	2.09657e-09	0.465095	1.60737e-07
DENND6A	0.84685	4.4136e-09	0.42846	0.003836
COL3A1	0.697067	1.73358e-05	0.578054	4.86674e-08
ADAMTS9	0.762715	0.00684262	0.50944	6.65115e-05
PLPP5	0.712345	7.37797e-05	0.548528	0.000144203
ZNF268	0.610586	0.000196053	0.649809	3.1562e-06
MAPK8	0.800677	5.03951e-06	0.458888	0.00286606
CDCA4	0.788807	3.79692e-06	0.463918	0.00138346
NCAM1	0.792915	2.87532e-07	0.456503	0.000100734
TNRC18	0.792795	1.25763e-06	0.449643	3.70637e-06
WIPI1	0.832492	1.70366e-06	0.407356	0.0271174
ZNF107	0.741357	0.000107203	0.496709	5.34737e-05
SUN2	0.848025	9.71678e-08	0.389029	0.000362991
ZNF217	0.773365	1.05416e-07	0.462658	0.000163926
BLOC1S6	0.595789	0.0042711	0.639033	2.26351e-07
TTBK2	0.697056	5.68497e-05	0.537339	0.00019324
TMEM127	0.850671	1.62404e-08	0.379111	0.00182202
TGFBR3	0.798434	3.81364e-06	0.407236	0.0121718
MEST	0.792651	8.24004e-07	0.40748	6.16895e-05
ZNF780A	0.767306	9.98024e-06	0.418051	0.0281786
AIDA	0.705134	6.3261e-05	0.463957	0.000153698
HAUS8	0.752398	5.63715e-05	0.413982	0.0147254
HHAT	0.724177	0.000298604	0.440536	0.00744881
ARID3A	0.726504	7.7853e-08	0.435798	1.12773e-05
FAM114A1	0.764714	1.83778e-05	0.388443	0.0146001
ECE1	0.753193	2.17803e-06	0.39671	0.000169723
DACT1	0.588264	0.0305225	0.555108	0.00200828
DTWD2	0.589894	0.0078217	0.55311	0.00189207
HELZ2	0.686808	6.43436e-05	0.454996	0.0149922
ZDHHC9	0.695723	0.000310755	0.444271	1.68005e-05
WDTC1	0.637888	0.000346355	0.500206	0.000324483
IQGAP2	0.679085	0.00234766	0.454262	0.000795719
RRM2B	0.648301	0.000195586	0.482721	0.00250981
RHBDD1	0.577237	0.018135	0.551881	0.000182331
CREB3L2	0.721552	0.00019926	0.405194	3.30203e-05
FAM214B	0.627804	0.00377252	0.497354	0.000110504
HACD3	0.653847	5.52469e-06	0.468657	2.51051e-07
CGNL1	0.555504	0.0131165	0.561589	0.000182331
NUCKS1	0.692988	6.96865e-06	0.419607	3.01491e-06
TIMP3	0.589852	0.000214014	0.520809	0.000230646
AC099850.3	0.621882	0.033264	0.481039	0.0120526
MAN2B2	0.696327	0.000666519	0.403465	0.016194
EGFR	0.614752	8.88743e-05	0.484966	0.000995279
H6PD	0.569143	0.00603971	0.527774	0.000103161
LINC00963	0.570348	0.000480548	0.523303	0.0001416
AC008957.3	0.620388	0.0280517	0.469893	0.0147275
RECK	0.665063	0.00690304	0.423001	0.0271174
IKZF2	0.654507	0.00634683	0.430407	0.0329543
NKX3-2	0.668234	0.0167661	0.41481	0.0252093
BACE1	0.683504	0.000139391	0.396019	0.00235051
FRY	0.642972	1.42059e-05	0.4321	0.0115668
ST3GAL5	0.590615	0.0064757	0.48259	0.00693953
HYOU1	0.528552	0.000127536	0.54397	3.07824e-10
MAFG	0.646979	1.61796e-05	0.422603	0.00437324
MFSD6	0.655319	0.00262052	0.411913	0.0358767
PDIA4	0.546479	0.000114907	0.510586	2.65566e-08
MALAT1	0.609239	0.000240905	0.443882	8.64238e-05
ZNF70	0.628069	0.0146282	0.421031	0.0105961
GBA	0.621536	0.000190579	0.42665	0.00056134
USP40	0.424764	0.0230113	0.616286	4.4125e-07
PIK3CB	0.539921	0.0135398	0.496801	4.77358e-05
KCTD20	0.636466	3.02883e-05	0.399039	6.55344e-05
FAM213A	0.649841	9.64036e-06	0.383774	0.00141883
ETV5	0.63483	0.000174694	0.38661	0.00168163
ACOX1	0.591082	3.47125e-05	0.42877	0.00422392
ENTPD4	0.598511	0.000260456	0.408546	5.39461e-05
CKAP2L	0.552314	0.0153656	0.450382	0.00026934
CREM	0.61763	0.00331596	0.383807	0.0415039
AP003392.3	0.493326	0.0120897	0.505837	1.30493e-05
FAM129A	0.465376	0.0305225	0.531817	5.78615e-08
COL6A2	0.479641	0.014687	0.517448	1.9411e-07
CRAT	0.542011	0.0128542	0.447049	0.00481116
PSD4	0.547729	0.0335067	0.436807	0.0256325
OGA	0.417911	0.0292564	0.564433	5.37899e-10
PRIMPOL	0.524053	0.0359871	0.454293	0.0175788
PPP1R2	0.533212	0.00859813	0.44436	0.00241621
ZFHX3	0.544557	0.00275775	0.429592	0.000182331
ZBED4	0.507035	0.0123284	0.464314	0.000178868
SLC4A7	0.564323	0.00291676	0.405687	0.000289289
CALR	0.459934	0.00152521	0.503248	3.10025e-09
AAK1	0.459799	0.0101474	0.496107	4.64976e-05
MFAP3L	0.49309	0.0412932	0.457913	0.0121175
SENP2	0.5159	0.00369858	0.432912	0.000164157
VEZF1	0.558033	0.000544114	0.387208	0.000452323
RSBN1	0.474814	0.0235601	0.470129	0.00022695
AC092069.1	0.463134	0.0155271	0.480243	1.74312e-05
HSPA13	0.552356	0.000406936	0.387729	0.000201832
NF1	0.488407	0.00105283	0.450933	4.5177e-05
H1F0	0.548842	0.000905782	0.386903	0.000480856
ERV3-1	0.546442	0.0164913	0.385705	0.0386532
DCHS1	0.535686	0.0172772	0.38009	0.00145933
CCPG1	0.500153	0.0156776	0.407465	0.00161703
CCDC90B	0.427122	0.0303757	0.473022	0.000159789
KBTBD6	0.48459	0.0130416	0.404519	0.0217745
FBXO38	0.480668	0.00354599	0.405239	0.00632997
TMED7-TICAM2	0.413558	0.0153203	0.463952	0.000197249
AGPAT3	0.490362	0.0104535	0.387052	0.000992699
ARMCX3	0.424897	0.0123805	0.442558	4.36757e-05
ATP2B4	0.383304	0.0422347	0.477576	7.75643e-07
OS9	0.451118	0.00337133	0.402406	2.63324e-05
STIL	0.431859	0.0283162	0.410215	0.000920243
MSMO1	0.444431	0.0225782	0.391726	0.00516248
NUCB1	0.419179	0.0148268	0.40599	3.9609e-05
TNRC6B	0.425714	0.0266561	0.396918	0.000538532
ARL2	0.428651	0.0315421	0.392459	0.0244242
FAM120AOS	0.440017	0.00838927	0.380969	0.0088267
STRADB	0.405614	0.0426932	0.401015	0.0188519
LIPA	0.356044	0.0379162	0.442355	0.000702298
ANXA7	0.380678	0.0199584	0.39362	0.0131998
PDIA3	0.352307	0.0267625	0.394129	2.18403e-05
HSPH1	-0.341424	0.0381253	-0.269622	0.0126217
RPL7	-0.352138	0.0392157	-0.26598	0.013711
RSL1D1	-0.368565	0.0236975	-0.265155	0.0447374
ATP5PB	-0.343192	0.0455138	-0.292608	0.00735964
IMPDH2	-0.347715	0.0388982	-0.291406	0.0272651
PSMD12	-0.385133	0.0473116	-0.270028	0.0303634
GPS2	-0.373332	0.037603	-0.288282	0.0170803
UBA2	-0.35915	0.0266808	-0.30513	0.00350362
UBE2N	-0.360861	0.0292564	-0.305152	0.00711085
CNOT8	-0.36922	0.0499788	-0.297335	0.0463203
CBX3	-0.370145	0.0255517	-0.303338	0.00210406
RPL36	-0.406139	0.0113702	-0.269159	0.0392252
AASDHPPT	-0.390968	0.0194876	-0.290155	0.0499076
NUDT21	-0.380125	0.0471793	-0.311327	0.00448788
SMARCC1	-0.335664	0.0470249	-0.363742	0.000810785
ZMPSTE24	-0.423772	0.0144796	-0.281432	0.0224207
YTHDF1	-0.411586	0.018651	-0.29661	0.0267273
MRPS22	-0.37233	0.0447007	-0.336243	0.0408322
RPL6	-0.413521	0.00726948	-0.298206	0.00282039
PGAM1	-0.368822	0.024886	-0.342933	0.00332086
MKRN2	-0.413041	0.0162553	-0.299842	0.0472964
DAXX	-0.360597	0.049284	-0.356862	0.00237202
AGO2	-0.401064	0.024886	-0.318498	0.0119036
EFTUD2	-0.367646	0.0307369	-0.356069	0.000968345
PHB2	-0.372496	0.0268121	-0.352239	0.000440801
EIF3M	-0.425515	0.00714963	-0.309484	0.00518046
MRPL9	-0.422419	0.00823286	-0.315318	0.0328901
BUD23	-0.421951	0.0235383	-0.31933	0.0100446
ANP32A	-0.437711	0.0267625	-0.30363	0.0100798
RFC3	-0.435707	0.0305758	-0.306651	0.0193879
MRPS15	-0.373985	0.0247479	-0.370079	0.00922931
UTP14A	-0.425753	0.0252156	-0.319307	0.0139746
QTRT2	-0.44251	0.0237881	-0.303686	0.043145
EIF1AX	-0.441388	0.00704551	-0.306999	0.0029704
RBM8A	-0.461011	0.0114334	-0.290097	0.0140404
UMPS	-0.448999	0.014348	-0.316035	0.0351401
AEBP1	-0.417117	0.0273176	-0.348118	0.00176577
AL136295.4	-0.373543	0.0395419	-0.392468	0.00023877
TIMM17A	-0.456741	0.0123174	-0.313347	0.023844
DDX56	-0.494611	0.00132222	-0.278169	0.0297502
STK26	-0.356162	0.0488448	-0.417725	5.97628e-06
C8orf33	-0.390848	0.0342958	-0.384104	0.00822374
RUVBL1	-0.450607	0.00725772	-0.324911	0.00281253
CSE1L	-0.447935	0.0026017	-0.328696	0.00048658
NUP93	-0.391591	0.0230113	-0.385217	0.000604199
TUFM	-0.462995	0.00280952	-0.315131	0.00610972
SERBP1	-0.460704	0.000978135	-0.319641	0.00106296
SUPV3L1	-0.464886	0.0110232	-0.315672	0.0322385
TMEM123	-0.382959	0.0416152	-0.399397	9.12417e-05
PNPT1	-0.400319	0.013312	-0.385941	0.00633927
TCP1	-0.441538	0.00355828	-0.344852	0.000470189
KNOP1	-0.413613	0.0269775	-0.37709	0.012237
ZMAT2	-0.423373	0.0235173	-0.367754	0.00538075
RLIM	-0.430022	0.00547695	-0.36875	0.0018164
DHX15	-0.45678	0.00663874	-0.342183	0.000251708
CCDC6	-0.443568	0.0131237	-0.355689	0.0131051
PSMD10	-0.513847	0.00170242	-0.286709	0.0109627
IPO4	-0.383311	0.0348071	-0.418541	7.60054e-05
NOB1	-0.487129	0.036493	-0.316687	0.041202
E2F5	-0.402634	0.0249528	-0.401386	0.00022695
FARSB	-0.503292	0.00268401	-0.304035	0.00755484
RRP12	-0.386335	0.0379	-0.423433	0.000755307
MYL12B	-0.457818	0.00207853	-0.357397	0.00275757
NDUFS3	-0.481591	0.00318692	-0.333849	0.0109965
EIF2S1	-0.487552	0.00320272	-0.328021	0.00299284
DYRK2	-0.508899	0.00799287	-0.310127	0.0159481
LTA4H	-0.388647	0.0164601	-0.430502	9.33587e-05
SF3A3	-0.408844	0.0317232	-0.410928	1.53933e-05
SIGMAR1	-0.446135	0.0162553	-0.375731	0.000875651
MRTO4	-0.453912	0.00732173	-0.368561	0.00554084
UTP20	-0.422136	0.0338395	-0.400435	0.00120737
KLHL21	-0.480703	0.00410231	-0.345411	0.0314251
LTV1	-0.505813	0.0164787	-0.321967	0.0199168
NOP56	-0.421257	0.00621375	-0.407749	0.000122771
SNRPG	-0.462903	0.00899446	-0.368125	0.0214133
DYNC2H1	-0.434781	0.00726935	-0.397022	0.00845404
TIAM1	-0.534758	0.00416766	-0.298047	0.0138989
TRMT1	-0.456514	0.017748	-0.377252	0.016194
GNL3	-0.410772	0.0386258	-0.425814	4.43664e-05
CRIP2	-0.538645	0.0162553	-0.301641	0.0421084
ADGRA3	-0.509846	0.00300617	-0.332428	0.0061413
NSUN2	-0.460158	0.00599661	-0.38438	7.60054e-05
RNF8	-0.474627	0.0213805	-0.371894	0.0398001
ACTL6A	-0.468618	0.0100482	-0.378679	0.000209642
MRPS35	-0.490692	0.00188587	-0.359415	0.0106644
NUDC	-0.471799	0.00134049	-0.378853	0.000182331
NAT8L	-0.431845	0.0468247	-0.419212	0.00390266
GIPC1	-0.384437	0.0300603	-0.469056	0.00143155
RPS19	-0.564317	0.000213267	-0.293671	0.00912642
TTYH3	-0.546136	0.000551086	-0.312739	0.0018312
TSR1	-0.519593	0.00287473	-0.3453	0.00197254
NCR3LG1	-0.500633	0.00609976	-0.367292	0.0188009
CRKL	-0.467575	0.00262303	-0.401822	4.77358e-05
PFAS	-0.426317	0.0210829	-0.443148	2.79179e-05
MCM4	-0.439781	0.00553922	-0.431573	1.04012e-05
ARFGAP2	-0.573749	0.00015194	-0.297765	0.0367478
NAT10	-0.477608	0.00262553	-0.396697	0.00088134
RAC3	-0.412572	0.0375934	-0.462524	0.0103234
RPL37A	-0.585959	9.83912e-05	-0.290196	0.0152351
SLIRP	-0.500111	0.00354599	-0.377758	0.0216726
KCTD10	-0.52793	0.0145642	-0.349994	0.00253109
PAIP1	-0.510303	0.00115788	-0.368177	0.00191957
DDX54	-0.47566	0.00479462	-0.403399	0.00187606
IPO5	-0.452663	0.00180586	-0.427916	3.31425e-06
NAE1	-0.556411	0.00120747	-0.325174	0.00522233
DSTN	-0.440178	0.0132596	-0.445199	0.000484698
MRPL14	-0.496121	0.0369648	-0.389925	0.0160879
DHX37	-0.443017	0.0103441	-0.443583	0.000683293
PA2G4	-0.456442	0.00315752	-0.43215	2.77254e-05
SSBP1	-0.501414	0.00297572	-0.388184	0.00289804
NME1-NME2	-0.428313	0.0248164	-0.461808	2.48833e-06
ENOSF1	-0.475604	0.0336057	-0.414581	0.00113285
CACYBP	-0.58732	0.000137732	-0.305646	0.0142575
AC005841.1	-0.470101	0.00823286	-0.423412	0.0279405
STARD7-AS1	-0.524036	0.00990936	-0.370958	0.0487531
CDC25A	-0.512212	0.00145863	-0.3828	0.00442801
SINHCAF	-0.476504	0.00673167	-0.420717	1.73629e-05
CCDC86	-0.475258	0.0162553	-0.422343	0.0037462
EIF4A3	-0.529115	0.00130894	-0.371151	0.000904708
NPM1	-0.474722	0.00454528	-0.425836	7.66548e-07
CLTA	-0.563898	6.99997e-05	-0.337066	0.00555803
NOP2	-0.488575	0.002246	-0.412794	0.000173557
PRPF40A	-0.589121	0.000412281	-0.314036	0.00469713
NOC2L	-0.522864	0.00290082	-0.380337	0.000479561
STIP1	-0.547826	4.13782e-05	-0.359024	5.50593e-05
PDCD11	-0.591337	1.86781e-05	-0.315612	0.00754929
PPM1G	-0.521563	0.000931019	-0.385571	0.000158671
TGIF2	-0.487842	0.00415698	-0.420519	0.00620758
UTP18	-0.549892	0.000283767	-0.35926	0.0122957
PRMT5	-0.488194	0.00487892	-0.422083	0.000145354
DHX33	-0.500313	0.0148268	-0.409992	0.000228167
PPP2R2A	-0.533161	0.00232139	-0.379665	0.00069011
PPIA	-0.450425	0.00189893	-0.462726	2.20762e-08
CD59	-0.603129	2.17882e-05	-0.310283	0.0456014
SEH1L	-0.475095	0.0187271	-0.443783	0.00132342
LYPLA2	-0.437657	0.0105052	-0.483562	0.000176313
PRMT5-AS1	-0.515251	0.00548841	-0.407451	0.00751106
MTCH2	-0.588969	1.72617e-05	-0.334074	0.00333025
MYL12A	-0.467837	0.00594712	-0.455438	0.000182331
PARK7	-0.480176	0.0017019	-0.445273	6.68763e-05
FBL	-0.458516	0.0254736	-0.467253	2.23597e-05
WDR4	-0.517253	0.0133323	-0.411361	0.0113647
MRPS26	-0.535643	0.0134712	-0.393198	0.0310382
TNPO2	-0.402696	0.0376567	-0.526728	1.08688e-08
WDR3	-0.576686	0.000357102	-0.358129	0.00442801
PODXL2	-0.485785	0.017116	-0.449177	0.00387199
URB2	-0.501462	0.00208685	-0.433572	0.0018312
RRP1B	-0.461825	0.00161183	-0.473934	1.7635e-06
EIF5A	-0.42526	0.00688915	-0.511309	1.01693e-09
RPF2	-0.555079	0.00112198	-0.382262	0.0109627
TRIT1	-0.522566	0.00496255	-0.4165	0.00387572
DNAJC11	-0.572108	0.000203927	-0.370392	0.00766697
ATIC	-0.443912	0.0308918	-0.502171	1.20641e-07
HSPE1-MOB4	-0.649823	5.0237e-05	-0.296712	0.0195386
EBNA1BP2	-0.460381	0.00732173	-0.488547	9.44027e-06
CENPV	-0.601413	0.00531649	-0.350018	0.00196055
AC012640.4	-0.593642	1.91021e-05	-0.358025	0.0047352
PPAN-P2RY11	-0.482915	0.0176999	-0.470636	0.000480856
CCT5	-0.505927	0.000910919	-0.448867	3.36997e-08
CCDC138	-0.489414	0.0060395	-0.465503	0.00220666
PSMD8	-0.430092	0.00826961	-0.52804	9.05502e-07
C3orf52	-0.520284	0.0230239	-0.43792	0.0282434
MTHFD1	-0.425966	0.014784	-0.53284	1.68617e-07
CCT8	-0.535901	0.000645386	-0.423559	1.0971e-06
NOC3L	-0.591588	0.000145034	-0.368943	0.0334626
SNRPB	-0.571129	0.000830082	-0.390158	0.000630509
RPS6KA1	-0.451072	0.0109366	-0.510449	0.00475888
JPT1	-0.483817	0.000798593	-0.478004	5.10628e-06
LDHB	-0.515966	0.00101448	-0.446302	5.1264e-08
GEMIN5	-0.612132	8.18083e-05	-0.350148	0.0117468
AKAP11	-0.634041	0.000163995	-0.335482	0.0168297
ENOPH1	-0.599293	0.000196053	-0.375064	0.00582259
AHSA1	-0.590695	0.00018602	-0.3839	0.00174817
NR1H2	-0.442781	0.042891	-0.532572	0.000173448
CCT6A	-0.544359	9.56121e-05	-0.431454	3.49582e-06
MRPL39	-0.616768	9.63705e-05	-0.359198	0.0366685
SLC5A6	-0.502898	0.00476481	-0.476963	1.61526e-05
STOML2	-0.594157	0.000857933	-0.38673	0.0027709
STARD7	-0.643057	1.22051e-06	-0.33906	0.000306645
VARS	-0.46066	0.00753646	-0.525283	3.89355e-08
ADSL	-0.618932	2.38479e-05	-0.369098	0.000773374
NCL	-0.540599	0.000511274	-0.450121	1.20641e-07
HDAC3	-0.549293	0.000599065	-0.442388	1.61293e-05
HSPE1	-0.632216	0.000156661	-0.359475	0.00163517
CCT2	-0.596293	0.000107954	-0.398363	8.96679e-06
RFC1	-0.649349	0.000247781	-0.345564	0.00378697
SRPK1	-0.610556	1.20339e-05	-0.387105	0.000117989
NOP14	-0.506594	0.00330541	-0.498123	1.67902e-05
KAT2A	-0.499262	0.0256114	-0.507665	0.000695284
PPAN	-0.516558	0.00560514	-0.491352	0.000209427
ACP1	-0.699375	3.42249e-07	-0.309371	0.0199799
NDRG3	-0.596185	0.00287575	-0.416447	0.00655809
SNRPE	-0.511403	0.000843536	-0.50135	2.72364e-05
NPM3	-0.600449	0.000491915	-0.412698	0.046632
PAQR4	-0.527531	0.00955933	-0.487568	0.00215786
ILF3	-0.591408	8.2738e-05	-0.423766	1.10291e-07
KATNB1	-0.614897	0.000364748	-0.401705	0.00608456
TBRG4	-0.666527	1.76394e-06	-0.350927	0.00286606
PPID	-0.6001	0.000238318	-0.422211	0.00244762
NACC2	-0.6515	4.61393e-05	-0.371171	0.00130353
EIF3B	-0.542285	0.000621068	-0.486949	8.37457e-10
TNFRSF21	-0.458584	0.0378445	-0.573172	0.000489398
POLR1C	-0.619494	0.000189809	-0.413057	0.00433847
SFT2D3	-0.435342	0.0339302	-0.599538	6.20052e-07
AIMP2	-0.607294	2.82553e-05	-0.428688	0.000400508
ENAH	-0.630434	1.05445e-05	-0.40688	1.01308e-05
HNRNPF	-0.553486	0.000477515	-0.484984	6.43059e-07
PES1	-0.516734	0.00415698	-0.523507	6.40588e-07
BZW2	-0.460393	0.00449012	-0.580885	1.1831e-07
UTP3	-0.682893	0.000686426	-0.359543	0.0303958
TMEM126B	-0.652114	0.000186385	-0.390457	0.0142217
WDR43	-0.645493	3.33756e-05	-0.397189	0.000773374
AIFM1	-0.654234	8.09277e-05	-0.392634	0.000136143
TRAP1	-0.580079	5.51552e-05	-0.46934	1.30896e-06
FKBP4	-0.513545	0.000189809	-0.538237	2.32448e-07
PSMG1	-0.539961	0.000863278	-0.516172	0.000192243
FBXO45	-0.71868	2.609e-05	-0.344033	0.013877
SNRPD1	-0.585396	0.000265792	-0.479054	1.29933e-05
HAUS7	-0.626025	0.000820265	-0.442241	0.00742835
FAM117A	-0.689047	0.00155186	-0.3818	0.0193879
LIN28B	-0.758886	5.94843e-06	-0.313406	0.0110588
ARMC6	-0.570378	0.00120727	-0.507332	7.57958e-05
BAG1	-0.628836	0.0010073	-0.454766	0.0105784
TREX2	-0.634844	0.000884316	-0.456232	0.00592788
ATP1B3	-0.703021	0.000677184	-0.392874	5.12944e-05
HSPD1	-0.66503	7.57461e-07	-0.431062	1.51209e-07
BRSK2	-0.63554	0.000219837	-0.460786	0.00119973
OAZ1	-0.755248	6.81688e-08	-0.347435	0.00301254
KDM1A	-0.60755	1.49377e-05	-0.504055	2.18432e-07
QTRT1	-0.665092	0.00131236	-0.450749	0.0106853
WDR35	-0.756521	1.55197e-05	-0.360716	0.0140496
PUS7	-0.70035	0.000120613	-0.417391	0.00745893
NRIP3	-0.765668	0.000334592	-0.352353	0.0263839
NME1	-0.573498	0.00292215	-0.546549	4.46641e-07
NELL2	-0.786313	5.67918e-05	-0.336144	0.0151555
HSP90AA1	-0.70384	2.23454e-08	-0.420161	7.00375e-08
RBM15B	-0.678757	1.84506e-05	-0.450298	2.9455e-05
RASL10B	-0.692318	5.96694e-05	-0.437995	0.0167514
AL358113.1	-0.759904	2.67592e-05	-0.382557	0.00693953
CNOT9	-0.604065	2.77934e-05	-0.539106	4.05269e-08
TYMS	-0.566787	0.0331872	-0.583049	7.0429e-08
GART	-0.699001	2.81825e-07	-0.451039	4.02715e-06
RAN	-0.578643	3.34802e-05	-0.572166	2.59502e-11
GID8	-0.863884	1.031e-08	-0.290962	0.0418429
PRMT1	-0.630394	6.90736e-05	-0.525723	6.72257e-09
C1QBP	-0.595064	0.00052008	-0.561768	7.28384e-09
RRP1	-0.728437	1.11942e-05	-0.428779	0.002937
APEX1	-0.588858	5.36616e-05	-0.568896	4.80335e-11
PAICS	-0.666884	5.69834e-07	-0.491768	1.19711e-08
RPL7L1	-0.608073	1.73979e-05	-0.557289	8.98955e-09
JAM3	-0.641503	1.11753e-05	-0.527738	6.61416e-09
AP1G1	-0.84141	3.31834e-10	-0.336644	0.0018568
PAWR	-0.672087	1.38265e-06	-0.515127	2.99163e-05
GRWD1	-0.842335	1.67709e-07	-0.353571	0.0386532
TJP2	-0.785688	1.49342e-05	-0.414467	0.0030204
POLR1D	-0.830272	4.06445e-07	-0.378181	0.0121175
PRKACA	-0.617576	0.00291676	-0.590942	1.64413e-07
CCT3	-0.668663	9.72239e-07	-0.548514	1.36392e-10
BID	-0.594937	0.00263533	-0.633181	6.90085e-05
PUF60	-0.895202	4.98991e-08	-0.334499	0.00163378
PGAM5	-0.697928	2.14048e-06	-0.532681	1.27348e-05
NADK	-0.81083	3.02637e-07	-0.421383	0.00109502
NOLC1	-0.616062	1.31418e-05	-0.624077	1.12182e-11
NLN	-0.66551	0.000153204	-0.579428	9.23447e-07
PPM1E	-0.873473	8.49976e-06	-0.374629	0.0394987
NDUFB11	-0.813735	2.42397e-07	-0.435123	0.00458662
UCK2	-0.709885	8.22429e-07	-0.5445	9.59055e-07
DARS	-0.831893	5.96323e-10	-0.442218	2.2539e-05
NKAIN1	-0.713082	0.0135992	-0.562504	0.000572584
UQCRFS1	-0.837763	2.21228e-10	-0.441231	0.000529613
XPO5	-0.838245	2.39883e-10	-0.442518	1.61526e-05
MYCN	-0.594725	0.00134181	-0.688262	8.02097e-12
NIFK	-0.765245	5.91046e-08	-0.518434	2.65636e-06
DSTYK	-0.90579	1.09271e-09	-0.377918	0.0216294
PDK1	-0.88441	6.08312e-07	-0.4037	0.0315043
TSN	-0.567086	0.000165703	-0.726863	5.91143e-15
MEX3B	-0.721106	0.0090042	-0.574695	6.82965e-05
RCOR2	-0.906669	1.50431e-06	-0.400899	0.00507443
CDC34	-0.797249	3.85463e-08	-0.517452	1.57098e-06
HSP90AB1	-0.709696	1.24405e-07	-0.606675	2.98121e-14
DCTPP1	-0.711745	7.90759e-05	-0.605367	6.35294e-06
TTLL12	-0.742762	3.39599e-06	-0.583065	1.20969e-07
CCT7	-0.871301	3.38991e-11	-0.46714	4.86674e-08
ERGIC1	-0.830365	9.29384e-10	-0.512958	1.25869e-06
SAP18	-0.774603	5.94801e-07	-0.580454	1.68617e-07
BOP1	-0.618671	0.000115761	-0.739239	2.59666e-10
CALM2	-1.06095	2.52131e-17	-0.298829	0.00241621
HNRNPH2	-0.836748	4.2087e-08	-0.529762	3.86784e-08
SBK1	-0.757477	0.00575645	-0.610316	2.28798e-05
CHN1	-1.01198	1.38433e-05	-0.359994	0.00645545
WDR12	-0.865715	1.91224e-09	-0.509583	1.04955e-05
PPA1	-0.696561	1.52312e-06	-0.681397	5.64446e-12
CAPRIN1	-0.710472	3.84574e-08	-0.680263	1.29053e-18
CISD1	-0.982165	1.75155e-09	-0.415581	0.0271573
UNG	-0.801451	5.97861e-06	-0.602151	1.66884e-07
MIPEP	-0.986281	5.08871e-08	-0.418218	0.0158121
RRP9	-0.880975	1.03309e-07	-0.531823	0.00032126
MED28	-0.961294	2.21948e-10	-0.454425	0.000160031
THYN1	-0.889865	1.40635e-09	-0.544044	0.000111925
MRPL21	-0.958478	9.0422e-10	-0.478732	0.0076529
TIMM50	-0.909385	6.76142e-10	-0.532134	1.29116e-05
KCNQ2	-1.01701	7.83498e-05	-0.425077	0.00289376
ABCF2	-0.988655	9.16804e-13	-0.454994	0.000255148
AC107081.2	-0.98108	9.62929e-08	-0.481888	0.00241621
DDX6	-1.19631	2.36081e-17	-0.271006	0.0100929
CTSC	-0.852099	1.151e-07	-0.619735	1.58112e-07
CDC25B	-0.94025	1.415e-07	-0.534045	9.72291e-06
POP1	-0.923794	1.34253e-08	-0.564499	6.34005e-05
PAK4	-0.82702	3.47589e-05	-0.682277	9.59055e-07
ALYREF	-0.730541	9.46089e-06	-0.781687	5.53116e-14
SAR1A	-1.08063	4.79308e-14	-0.440962	1.08672e-05
NFYB	-1.01715	4.9493e-11	-0.52127	0.000656204
GDAP1	-1.0373	2.25153e-12	-0.501955	0.00149873
GABARAPL2	-1.14947	1.19072e-12	-0.412546	0.00645505
MAT2B	-1.12712	5.00075e-17	-0.435658	1.40489e-05
ANKRD13B	-0.820566	0.000129421	-0.747412	1.00601e-07
TMEM198	-0.894559	4.60155e-06	-0.674226	3.89903e-05
DDX21	-1.0254	3.31834e-10	-0.554249	8.43669e-12
TMED4	-1.32005	4.09716e-24	-0.290659	0.0245582
KIAA1147	-0.982205	3.53979e-07	-0.62893	4.28032e-07
CCT4	-1.00748	1.41185e-14	-0.612625	1.04219e-13
SSX2IP	-0.982325	4.15675e-11	-0.640187	6.57812e-07
LAMP1	-1.33467	5.46194e-22	-0.303802	0.00711477
SEC11A	-0.957392	7.86789e-11	-0.703629	5.53116e-14
MTAP	-1.05878	2.70333e-10	-0.611548	1.42375e-08
RAB3C	-1.27764	6.83402e-08	-0.41944	0.0200877
EIF5A2	-1.32711	1.99191e-13	-0.376186	0.0211324
GTPBP4	-1.16257	3.32963e-14	-0.553852	1.58112e-07
NOL11	-1.19485	1.53863e-14	-0.608114	1.44322e-08
FAM220A	-1.00619	2.35755e-09	-0.825007	1.13775e-08
COQ5	-1.39363	3.61551e-16	-0.468695	0.012237
AL391650.1	-1.3959	1.24388e-13	-0.509714	0.00470496
VGF	-1.50834	9.80345e-29	-0.398712	0.0272847
RAB39A	-1.56454	1.86124e-14	-0.399637	0.0295007
ZNF593	-1.45025	7.83487e-15	-0.539893	0.00228547
SUPT16H	-1.32552	5.30748e-20	-0.704145	8.81481e-17
SLC18B1	-1.57575	4.19233e-18	-0.510445	0.00618447
RRN3	-1.53749	1.06098e-25	-0.578494	2.51241e-07
NUS1	-1.52493	4.93271e-17	-0.634592	2.89858e-09
STMN3	-1.51309	1.3936e-23	-0.810968	5.34314e-12
ARMT1	-1.50122	2.58015e-21	-0.981303	2.16532e-16
RPL7A	-1.52072	4.01665e-28	-0.964005	1.25671e-40
WDR77	-1.7499	1.26743e-38	-0.767398	1.50484e-12
AL390195.1	-1.81671	6.91311e-38	-0.703354	6.04845e-07
DKC1	-1.64493	1.00712e-28	-1.08388	2.33366e-34
SLC6A15	-2.41469	0	-0.65206	1.08162e-06
AC008914.1	-2.09222	1.2554e-41	-0.984806	3.24944e-10
TOMM20	-2.15686	0	-1.13538	1.4013e-45
IL6ST	-2.25724	0	-1.53654	0
