## Supplementary table 4 for "Transcriptomic analyses of MYCN-regulated genes in anaplastic Wilms’ tumour cell lines reveals oncogenic pathways and potential therapeutic vulnerabilities"

### Sheet: Sheet1
GO	Description	Enrichment	FDR	Genes
GO:0042565	RNA nuclear export complex	35.4813	0.0348	XPO5,RAN
GO:0045025	mitochondrial degradosome	35.4813	0.0348	SUPV3L1,PNPT1
GO:1904851	positive regulation of establishment of protein localization to telomere	32.3594	8.65e-08	CCT7,CCT6A,CCT5,CCT8,CCT3,CCT2,TCP1,DKC1,CCT4
GO:0000463	maturation of LSU-rRNA from tricistronic rRNA transcript	25.1189	1.34e-05	WDR12,RPL7,PES1,GTPBP4,RPF2,RPL7L1,BOP1
GO:0006189	'de novo' IMP biosynthetic process	30.1995	0.0003	ATIC,PFAS,GART,PAICS,ADSL
GO:0034709	methylosome	20.893	9.42e-06	WDR77,SNRPG,SNRPD1,PRMT5,SNRPE,PRMT1,SNRPB
GO:0000466	maturation of 5.8S rRNA from tricistronic rRNA transcript	10.7152	0.0021	WDR12,UTP20,PES1,PDCD11,NOP14,BOP1
GO:0005687	U4 snRNP	15.8489	0.0047	SNRPG,SNRPD1,SNRPE,SNRPB
GO:0005683	U7 snRNP	15.4882	0.0225	SNRPG,SNRPE,SNRPB
GO:0005677	chromatin silencing complex	12.0226	0.0334	SIRT2,TNRC18,BAZ2A
GO:0070584	mitochondrion morphogenesis	8.91251	0.0112	SUPV3L1,PNPT1,SSBP1,SLIRP,POLDIP2
